# Evidence for pre-climacteric activation of AOX transcription during cold-induced conditioning to ripen in European pear (*Pyrus communis* L.)

**DOI:** 10.1101/755686

**Authors:** Christopher Hendrickson, Seanna Hewitt, Mark E. Swanson, Todd Einhorn, Amit Dhingra

## Abstract

European pears (*Pyrus communis* L.) require a range of cold-temperature exposure to induce ethylene biosynthesis and fruit ripening. Physiological and hormonal responses to cold temperature storage in pear have been well characterized, but the molecular underpinnings of these phenomena remain unclear. An established low-temperature conditioning model was used to induce ripening of ‘D’Anjou’ and ‘Bartlett’ pear cultivars and quantify the expression of key genes representing ripening-related metabolic pathways in comparison to non-conditioned fruit. Physiological indicators of pear ripening were recorded, and fruit peel tissue sampled in parallel, during the cold-conditioning and ripening time-course experiment to correlate gene expression to ontogeny. Two complementary approaches, Nonparametric Multi-Dimensional Scaling and efficiency-corrected 2-(ΔΔCt), were used to identify genes exhibiting the most variability in expression. Interestingly, the enhanced alternative oxidase (AOX) transcript abundance at the pre-climacteric stage in ‘Bartlett’ and ‘D’Anjou’ at the peak of the conditioning treatments suggests that AOX may play a key and a novel role in the achievement of ripening competency. There were indications that cold-sensing and signaling elements from ABA and auxin pathways modulate the S1-S2 ethylene transition in European pears, and that the S1-S2 ethylene biosynthesis transition is more pronounced in ‘Bartlett’ as compared to ‘D’Anjou’ pear. This information has implications in preventing post-harvest losses of this important crop.
