## Supplementary File 3 - Primers-BLASTresults-sequences of final PCR amplicons for "Evidence for pre-climacteric activation of AOX transcription during cold-induced conditioning to ripen in European pear (*Pyrus communis* L.)"

### Sheet: CAP3_output
BLAST output from Sanger reads after CAP3 concensus			Huang, X. and Madan, A. (1999) CAP3: A DNA sequence assembly program. Genome Res., 9, 868-877.
Primer_Name	Primer_seq(5'-->3')	Putative regulatory behavior reference for gene (URL)	Pred_size(bp)	Intended target	Primer BLAST hit annotation	NCBI Accession No.	PCR Amplicon CAP3_concensus_seq_N-trimmed(5'-->3')																						Amplicon BLAST-n top hit (against nr database)	Annotation
CAHP001FW	TGTCGATAGCCTCGTTCTACAACC	https://onlinelibrary.wiley.com/doi/full/10.1111/j.1365-3040.2004.01218.x	108	PcACO2	1-aminocyclopropane-1-carboxylate oxidase 2 [Pyrus x bretschneideri]	XP_009355918.1	TTCTTTTTCGCCAGCACCGGGTGTGCTCGCAATCAAGACTGAGCCACGCCTACAACTTATCCCAAGTTTGTGTTTGATGACTACCTGAAGCTGTACTCCTTTCTATATCCTCGGTCAACGAAATAGGATTTGATAGCTTATGAAGGCCAAGGAACCGGCTTTGTTGCAACTGCATGA																						FJ389719.1	Pyrus x bretschneideri 1-aminocyclopropane-1-carboxylate (ACO) gene, complete cds
CAHP001RW	ATGTAGTCATCAAACACAAACTTGG
CAHP008FW	AAGGATGGTGATTGGGTGGATGTCC	https://onlinelibrary.wiley.com/doi/full/10.1111/j.1365-3040.2004.01218.x	98	PcACO1	kelch repeat-containing F-box family protein, mRNA [Arabidopsis lyrata subsp. lyrata]	XM_002875131.1	TGATTGGGTGGATTTCCAGTCTTCTTCTTCGCGTAGGGAAGTAGAGCTGTCCGCACCCGTCGGGTGTGGCCTTGGAGAGTCAAAACAAAGTCCATATACGCACTGACTTCTCCCCCGGCGTTCGGACCTCGGCAGGCCAACTTAACGCTGTTGGAAGATCGATCAGCCGGTCCTGTTCGAAGACAAGGGTTTTCCCAAGGTCTCGTCTCTCTGAGTCAA																						NM_001035883.2	Arabidopsis thaliana Galactose oxidase/kelch repeat superfamily protein mRNA
CAHP008RW	ATTCTGGTCCCGTCCGACTGAGC
CAHP010FW	TATGGGGGAAATATACCTACGTTCTC	https://www.sciencedirect.com/science/article/abs/pii/S1360138515003039	87	PcEIN2	PREDICTED: ethylene-insensitive protein 2-like (LOC103962536), mRNA [Pyrus x bretschneideri]	XM_009375249.1	GGCCCGGGACTTGAGGCAGAAGCATGGTGACATCAGAGAACGAGGCTTTGAAAATGCCGAATCAATAATCCCCTGAAGCCGGTTGAGAACGTAGGTATATTTCCCCCATAACTCTGGCCGGCTTTCCATAAGTGATAAATCAAGAAGCGTTGCTGCAGTTGTGGATTTTCCCCTGGCTGGTTTAGCAGCAGGAGGTATTCTATTTGAAAATGATAAACTTGATTTCAGCTGGTGTGCAGCGGGAACTTGAAGGCAGAAGCATGGTGACATCAGAGAACGAGGCTTGAAAATGCCGAATCAATATCCCCGTG																						XM_018651229.1	PREDICTED: Pyrus x bretschneideri ethylene-insensitive protein 2-like (LOC103962536), transcript variant X2, mRNA
CAHP010RW	ATTTGAAAATGATAAACTTGATTTCAG
CAHP012FW	TCCTTTCCACACTTCTGTCTTACAGC	https://onlinelibrary.wiley.com/doi/full/10.1111/j.1365-3040.2004.01218.x	90	PcACS1	PREDICTED: 1-aminocyclopropane-1-carboxylate synthase-like (LOC103931583), mRNA [Pyrus x bretschneideri]	XM_009341101.1	TTTGTGAGAGTTGACGTAGCGTTTCTGGATAACATGCGCATTTTGGTTAATTTTCTTCTGTATGGATACAAGCTGTAAGACAGAAGTGTGGAAAGGAAAACTTTCCACCCCCTTTAGGGTGTTCTCGAGCAGTCATATCATTTTCCATC																						XM_018643584.1	PREDICTED: Pyrus x bretschneideri 1-aminocyclopropane-1-carboxylate synthase-like (LOC103931583), mRNA
CAHP012RW	ATACTCTTGCCAACCTAAGAAGTAGG
CAHP014FW	AGTCACACCTACAGCTTTCTTGAAGGCC	https://onlinelibrary.wiley.com/doi/full/10.1111/j.1365-3040.2004.01218.x	94	PcACS2	1-aminocyclopropane-1-carboxylate synthase 2b (ACS2b) mRNA, complete cds [Pyrus communis]	AY388989.1	CTTTTACAAGAAACCTAGTTATGGCTATAGATATTGAGCAGCGGACAACAAGGCAGCAATTCGAGCACTCTCCCTTTTTTCGAGTAACAGCGCCGGAAGGACGACCCGGGCAATTGAGCTATTGACTTTCTGCATAGCTGATCCCGGTGATGCTTTGCTTGTTCC																						AF386519.1	Pyrus communis 1-aminocyclopropane 1-carboxylate synthase 2a (ACS2a) mRNA, complete cds
CAHP014RW	TGCTGCCGCTGCTCAATATCTATAGC
CAHP015FW	AGTCACACCTACAGCTTTCTTGGAGGC	http://www.plantcell.org/content/26/8/3326.short	100	PcRCI2-like	RARE-COLD-INDUCIBLE2-like	XM_009373587.1																							XM_018650855.1	PREDICTED: Pyrus x bretschneideri lon protease homolog 2, peroxisomal (LOC103961077), transcript variant X2, mRNA
CAHP015RW	TGCTGCCGCTGCTCAATATCTATAGC
CAHP017FW	TTAGGGTTTGCTTCGCCAACATGG	https://onlinelibrary.wiley.com/doi/full/10.1111/j.1365-3040.2004.01218.x	122	PcACS4	1-aminocyclopropane 1-carboxylate synthase 4 (ACS4) mRNA, complete cds [Pyrus communis]	AF386518.1	GCGACATCGAGCTGAACTTAATGATTAGGGCATTTGTAGGGCAAGGAAAGAAAGCTCAAGAACAAGCACAAGTGAAAAGTCCTAAGAAGCGTTGGCAGAGCAATCTAAGGCTAAACTTTAAC																						XM_008347119.2	PREDICTED: Malus x domestica 1-aminocyclopropane-1-carboxylate synthase 1 (LOC103408235), mRNA
CAHP017RW	AAGCTCAGCCTTAGATTGCTCTGC
CAHP024FW	AACTTAGACAGTCATGGGAAGGAC	https://nph.onlinelibrary.wiley.com/doi/full/10.1111/nph.15545	109	PcSEPALLATA-like	PREDICTED: Developmental protein SEPALLATA 1-like (LOC103966771), mRNA [Pyrus x bretschneideri]	XM_009379977.1	ATGGCATATGGAACCCAGCATCACCATTTGCATTCGCCATGATTCTTCCACCCTTTACATTGCAATCCCACTTTAAAATTGGGGAACCCCGCAGAGGGGTCAGAGCAGATGGGTGCCACAACTCATGCCCAACCAGTTGTTCCTTGTTCTGAAAGTGAACTGTTTCATCCCTGGATGGATGC																						XM_009379977.2	PREDICTED: Pyrus x bretschneideri developmental protein SEPALLATA 1-like (LOC103966771), mRNA
CAHP024RW	AAAGTGGGATTGCAATCTAAAGG
CAHP030FW	TTGGAACAGTTGGCATCTATTGATCTG	https://link.springer.com/chapter/10.1007/978-3-319-91956-0_11	97	PcHOS1	PREDICTED: E3 ubiquitin-protein ligase HOS1 (LOC103958398), mRNA [Pyrus x bretschneideri]	XM_009370654.1	CATTGATGATCTAAGTTGAGTGCTGTCGGGCACACGAGACTTGAGGAGTTGTGGACGCAAGTAAAGGATGTGCTCATCTCATGTGGACATGCTTCAAA																						XM_009370654.2	PREDICTED: Pyrus x bretschneideri E3 ubiquitin-protein ligase HOS1 (LOC103958398), mRNA
CAHP030RW	TGAAGCATGTCCACATGAGATGAGC
CAHP035FW	TTCAATTTGTGTAATGTAGGTAAAGG	https://www.sciencedirect.com/science/article/pii/S0168945216305465	99	PcDREB1D	PREDICTED: Dehydration-responsive element-binding protein 1D-like (LOC103960521), mRNA [Pyrus x bretschneideri]	XM_009373003.1	GTACGCTAACATCCCTTCATCTGCCGGACTACTAATCGGGGCGTCCCGAAAACCGCCTCCTCGTCTATATAGAGCACTTGTTACTGCTCCGATGCGGAAGTGGACTCCGTTGGAGCCGCCACAGAAGCTCCACAAACCTCTTGCACATCCTCATCTGCCCGATAACATGTGGAGGCAATAGCATCCTCCGCCATTCGCCAGCAGTCCCGCATCCGAA																						XM_009373003.2	PREDICTED: Pyrus x bretschneideri dehydration-responsive element-binding protein 1D-like (LOC103960521), mRNA
CAHP035RW	AACGGCTGAAAACAAACCCT
CAHP045FW	ACGAGAAGTTCACAGATAAAATGAG	https://www.frontiersin.org/articles/10.3389/fpls.2015.01053/full	113	PcMTAN	PREDICTED: Pyrus x bretschneideri 5'-methylthioadenosine/S-adenosylhomocysteine nucleosidase 2-like (LOC103930328), mRNA	XM_009380648.2	CAACTGCTGCAGAATTCTTGAAAATTTCGGCAGCTGTAACTGCTGCTCTTATAACATGGGGCCCTCAAGTCATTGACTTTATTAATGG																						XM_009339653.2	PREDICTED: Pyrus x bretschneideri 5'-methylthioadenosine/S-adenosylhomocysteine nucleosidase 2-like (LOC103930328), mRNA
CAHP045RW	AATAGCAGCATCAATAGCATATCTCC
CAHP046FW	AAACGAATCGAGTCCCTCATTGAGCGG	https://link.springer.com/chapter/10.1007/978-3-319-91956-0_11	111	PcICE1	PREDICTED: Transcription factor ICE1-like (LOC103966586), mRNA [Pyrus x bretschneideri]	XM_009379759.1	TTGATCCTCTGCAGAAGTTCCTTCAAGTACTCAATTGCATCCCCAAGGATTGAGGCCCTGTCCATTTTGCTAATCTTTGGAACAACGGATCTCAGCATGTACAGCCTATCATTGA																						XM_009339239.2	PREDICTED: Pyrus x bretschneideri transcription factor ICE1-like (LOC103929964), mRNA
CAHP046RW	TAAATTATACAGGCTTGTGCCGAACGCC
CAHP047FW	AAAGCCGTGACTGACATAGTAGACGG	https://bmcplantbiol.biomedcentral.com/articles/10.1186/s12870-014-0316-1	95	PcRLP14	PREDICTED: Pyrus x bretschneideri rhodanese-like domain-containing protein 14, chloroplastic (LOC103943380), mRNA	XM_009339653.2	TCTACGCTGACTCTTATTCTTCCCGTTGGGATCATTGGCTTCCAGCATTGCCAGCATAACCAGAATTCCTGCTGGCTTACAGCCGTCGGATCAGTCAGATCATCATCATCAACAAAGGTTTTCGTTTTAGGGCCTCGGAATTCCAATTGGTGGATGGCTAACAGGATCAGTCAGATCATCATCATCCACAAAG																						XM_009353674.2	PREDICTED: Pyrus x bretschneideri rhodanese-like domain-containing protein 14, chloroplastic (LOC103943380), mRNA
CAHP047RW	TTCAAGAGCAGCAGTTACAGCTGCC
CAHP052FW	ATGAGAAATAACTTGGAAGACGTAATCC	https://www.nature.com/articles/srep28130	117	PcRAN1	PREDICTED: Copper-transporting ATPase RAN1-like (LOC103932422), mRNA [Pyrus x bretschneideri]	XM_009342020.1	GCAATAACTTGNAGAGTAATCCAGCCTTGATCTCTCAGGAAAACCTTTACTCGTATTCGATTGATTACGTGTTTGCCATGGCGTACAATGTGACGCAAACCAATAA																						XM_009364972.2	PREDICTED: Pyrus x bretschneideri copper-transporting ATPase RAN1-like (LOC103953238), mRNA
CAHP052RW	AATAGGTATTGCGATCACATTGTAC
CAHP064FW	TCGTGAAGGAGAAGAATCTGATGG	https://journals.plos.org/plosone/article?id=10.1371/journal.pone.0216120	124	AP2/ERF109-like	PREDICTED: Ethylene-responsive transcription factor ERF109-like (LOC103941900), mRNA [Pyrus x bretschneideri]	XM_009352099.1	TTTGTGTCCGGAAACTGAAAATTGAGCTTTGCTCTGGGCCCCCGGAACTCGATTGCAGCTTTGTCGTAGGCTCGGGCCGCGTCCTCGGCTGTTGTGAACGTGCCGAGCCAGACCCGAGTCGCCCGTCTCGGGTCTCGAATCTCGGATACCCATAA																						XM_009352099.2	PREDICTED: Pyrus x bretschneideri ethylene-responsive transcription factor ERF109-like (LOC103941900), mRNA
CAHP064RW	TGTTGTTATTATTCACACTCATCCTGG
CAHP077FW	ATGGTCATGTGGTGTCATCTTATACG	https://www.frontiersin.org/articles/10.3389/fpls.2016.00577/full	105	PcMYB-R2R3	MYB transcription factor 10 (MYB10) mRNA, complete cds [Pyrus x bretschneideri]	KF387520.1	CTTGATGATGCTGACTGTCCGCAGATCATGTGCGATTTTCCTGAAGAAGGACAAATGAAAAGTGAAAAATGAACGTCCTTTTCCTGACCACACCTTGATTTGGTCTGATGGCTCAGGAAGTGGTGCAAGA																						XM_018650419.1	PREDICTED: Pyrus x bretschneideri transcription factor MYB75 (LOC103959467), mRNA
CAHP077RW	TAATGATCTTCTGATAGAGAACTGCAAG
CAHP078FW	ACCCTTACCAATCTTCCTATACTATTC	https://onlinelibrary.wiley.com/doi/abs/10.1002/9781119312994.apr0475	96	PcRUB1	PREDICTED: NEDD8-activating enzyme E1 regulatory subunit (LOC103944537), mRNA [Pyrus x bretschneideri]	XM_009355006.1	GACTCGGAAAACTTCTGGTTGATGATCGTGCGTTGGGAAATCGAAGGCTAATGCGTTTGCCAGTTTCTTCAGGAGTTGAANCGTTTTTTTTGAGTGTTTTGTGCTTTTTGGGGGTTGGGTTTTTGGTAGTTGATGAATCGAGCGTTGGG																						XM_009355006.2	PREDICTED: Pyrus x bretschneideri NEDD8-activating enzyme E1 regulatory subunit AXR1 (LOC103944537), mRNA
CAHP078RW	AGTAATAAACAGGAAAGGCTATGATGG
CAHP080FW	ACCGTCATCGATGGATCTAAAGTC	https://bmcgenomics.biomedcentral.com/articles/10.1186/s12864-015-1939-9	130	PcARF5	PREDICTED: Auxin response factor 5 (LOC103927986), mRNA [Pyrus x bretschneideri]	XM_009336981.1	GAGGTCCGCCTGAGGCGTCTGCCAGGCCTTGCCTAGAGAAAGCCTGAGAGTCAAAAAAATGNNTGTCTGTCC																						XM_018642727.1	PREDICTED: Pyrus x bretschneideri auxin response factor 5 (LOC103927986), mRNA
CAHP080RW	TCAACTCCTGAAGAAACTGGCAAAC
CAHP082FW	TTGGAGACTCTCAGGCTTTCTCTAG	https://bmcgenomics.biomedcentral.com/articles/10.1186/s12864-015-1939-9	126	PcARF8	PREDICTED: Auxin response factor 8-like (LOC103933889), transcript variant X2, mRNA [Pyrus x bretschneideri]	XM_009343592.1	GGTCTTATTTACTGCTAGGAANAAATAGATCGTTTTTTTTTTTTTAGTAGGCGAACCATGGGAGTCCTTTGTGAACAATGTTTGTTATATCAAGATACTTTCTCCCGAGGATGTGCACAAAATGGGGCACCGAGCAGTTGAATCCTTTAGCCCAAATACGGGTCAAAGGTTGAACAGCAGTGGCTGTGAAGGGCAAGATGTTTCAGGGCTACCGTCTCTTGGCTCACTTGAATATTGAAACTTATTGATTGTATGAAACCGTTCCACGTTCTGCTTCTCCTCCGCTACCACCGAGGGGAGTCCTTTGTTAACGATGTTTGTTA																						XM_009343592.2	PREDICTED: Pyrus x bretschneideri auxin response factor 8-like (LOC103933889), transcript variant X2, mRNA
CAHP082RW	TACTCTCATCAAGTTCTACATTGCTCG
CAHP084FW	TATATCAAGATACTTTCTCCCGAGG	https://bmcplantbiol.biomedcentral.com/articles/10.1186/s12870-016-0746-z	133	PcTIR1-like	PREDICTED: Transport inhibitor response 1-like (LOC103449113), mRNA [Malus x domestica protein]	XM_008388395.1	ATCCCGATTAACCTTTTGAATGTACTGAAGGGACGGCGGCAGGTACCCCCTTAAAATTTGGAACTTAAATTGTTCCCCATTTAATTACCGCCCGCTCTTGCCGCNATGAAACCCCAAANCTCTGCNACAANGAACAGTGNCACANGTTGTCTNCGGTTCCCAGGATCCCACAACCGACCACGCAGCTGCA																						XM_008388395.2	PREDICTED: Malus x domestica protein TRANSPORT INHIBITOR RESPONSE 1 (LOC103449113), mRNA
CAHP084RW	AAGTTTCAATATTCAAGTGAGCCA
CAHP157FW	TAAGCATATCTACGGTGACGAGAA	https://www.nature.com/articles/s41467-017-02782-9	155	PcNCED3-like	PREDICTED: Pyrus x bretschneideri 9-cis-epoxycarotenoid dioxygenase NCED3, chloroplastic-like (LOC103957334), transcript variant X1, mRNA	XM_009369487.2	TCCATTTGCGCTCCGACTTCCACTTCTTCTCGTCGTGAACGAAGGCCAAAATGTAACCATCGTCCTCGTTCTCCGAGTTGGGGTCTCTGGGAAGAAACAGAGGTTCGCCACCGTACTTCTCGTCACCGTAGATATGCTTAA																						XM_009369487.2	PREDICTED: Pyrus x bretschneideri 9-cis-epoxycarotenoid dioxygenase NCED3, chloroplastic-like (LOC103957334), transcript variant X1, mRNA
CAHP157RW	AATTGTAGCTTCCACCTTCAAATC
CAHP158FW	TAAAGTTTCGGGTTTTGCTAAAGT	https://www.nature.com/articles/s41467-017-02782-9	168	PcNCED2-like	9-cis-epoxycarotenoid dioxygenase (NCED2) mRNA, partial cds [Pyrus pyrifolia cv. 'Gold Nijisseiki']	JN006964.1	TACCCGGGGAGTGAAGAGTTTTTTTACGGCGAGAAAATGTACGGCGGTGAGCCCTTTTTCGTGCCGAGCACGGAAGAGGGCGCGTCGGAGGACGACGGTTACATTCTGACGTTCGCATCACA																						JN006964.1	Pyrus pyrifolia cultivar Gold Nijisseiki 9-cis-epoxycarotenoid dioxygenase (NCED2) mRNA, partial cds
CAHP158RW	GTGAACGAACGTCAGAATGTAACC
CAHP159FW	GGTAAACATGAAGTTGGAGGCTAC	https://www.nature.com/articles/s41467-017-02782-9	143	PcNCED5-like	Probable 9-cis-epoxycarotenoid dioxygenase NCED5, chloroplastic (LOC103951286), mRNA [Pyrus x bretschneideri]	XM_009362625.1	CCTTCAAGGGTACCCTACGGGTTTCATGGGACGTTTATAGAATCGAAGGACTTGGTAAATCAGGCATAGATAGAAAGTGGANNNNNANGTTTGCCATTTGGTTCCTTTACCCGTGAANCAAGCGTG																						XM_009362625.2	PREDICTED: Pyrus x bretschneideri probable 9-cis-epoxycarotenoid dioxygenase NCED5, chloroplastic (LOC103951286), mRNA
CAHP159RW	CACCGTTCTATCTATGCCTGATTTA
CAHP160FW	CCTTCCAACCTTTAGGGATAAAAT	https://www.nature.com/articles/s41467-017-02782-9	114	PcCYP707A2	PREDICTED: abscisic acid 8'-hydroxylase 2 [Pyrus x bretschneideri]	XP_009364364.1	TTTTCACTGGCTTCTCTGATGTGAAGGACAGTATACTTGCTGTTCTTAGAGTTTCTTGAATCACCGCGTGAGTAGTAANCAGTACTTGACGGCCACCTTTGTACAATATTTNCTG																						XM_009366089.2	PREDICTED: Pyrus x bretschneideri abscisic acid 8'-hydroxylase 2 (LOC103954279), mRNA
CAHP160RW	ACTACCAGGGTGATTCAAGAAACT
CAHP163FW	TAGGTAACCTCCAGTAGTCAATAGCA	https://link.springer.com/protocol/10.1007/978-1-4939-7292-0_13	131	AOX2-like	PREDICTED: ubiquinol oxidase, mitochondrial-like (LOC103959414), mRNA [Pyrus x bretschneideri]	XM_009371763.1	CCCTGTGCATTTTCATCATGCAAATCATAAGGTAGTTCAATGCTCTGGATAAGAGTGTATAATCCTCCTCCTCATGATACCGAATCTCGGATATGACATGCCTTGAGCTTCGCATCTTTAGGTAGCCTCCATCTTCAAGAGATCTTTAGGGAGCCTG																						XM_009347006.2	PREDICTED: Pyrus x bretschneideri ubiquinol oxidase, mitochondrial-like (LOC103937089), mRNA
CAHP163RW	ACATAGGATTGTTGGGTATCTGGA
CAHP164FW	GTTCTCTGCCTCTTCGAGTAAAGC	https://link.springer.com/protocol/10.1007/978-1-4939-7292-0_13	162	AOX1-like	PREDICTED: ubiquinol oxidase, mitochondrial-like [Pyrus x bretschneideri]	XM_009347006.1	GAAAACACCCTTTGCTGAAACTTGCGCAGAGACCTTAAGTGCAGCAGCATTCCTCCGACCATGCCAGGGACAGCTGCCACAGTTTCCAACATCATTGCACGGCACCCGTAACGTCTCTGAAACATATAATCA																						XM_009371763.2	PREDICTED: Pyrus x bretschneideri ubiquinol oxidase, mitochondrial-like (LOC103959414), mRNA
CAHP164RW	GATTATATGTTTCAGAGACGTTACGG
CAHP168FW	ATGACAAAAGCTCAAGGCTAGG	http://www.plantcell.org/content/23/3/923.short	137	PcCAL-like	PREDICTED: truncated transcription factor CAULIFLOWER A-like (LOC103938035), mRNA [Pyrus x bretschneideri]	XM_009348033.1	TGAGATCATAGTCTTATATGGGAGAGATCTCCAAATCTTAAGTCTCCAAGAGCTACAGAATTTAGAGCAACAGCTTGATTCTGCACTAAAGCGAATAAAACAGTTACTCCA																						XM_018645127.1	PREDICTED: Pyrus x bretschneideri truncated transcription factor CAULIFLOWER A-like (LOC103938035), transcript variant X3, mRNA
CAHP168RW	TTATGCGCTTTAGTGCAGAATC
CAHP169FW	AAATCCTCGAACGCTATGAAAG	http://www.plantcell.org/content/26/1/89.short	159	PcFUL1	MADS3 mRNA for transcription factor MADS, partial cds [Pyrus x bretschneideri]	AB265801.1	CCCAAGAAGCTAGTCGAACCAGATTTTGAGTCACAGGGTAACTGGACCTTTGAATATTCCAGACTAAAGGCTAAGGTTGAGGTTTTGCAAAGAAACCATAGGCACTATTTGGGAGAAGACCTGGATTCCTTGCATCTCAAGGAAATCCAAAATTTGGAGCAACGGCTTGNCACCGC																						AB265801.1	Pyrus x bretschneideri PbMADS3 mRNA for transcription factor MADS, partial cds
CAHP169RW	CCAGGTCTTCTCCCAAATAGTG
CAHP201FW	ATACTGTTGTGGAGCC	N/A	180	Pc-Btubulin	PREDICTED: tubulin beta chain-like (LOC103952354), mRNA [Pyrus x bretschneideri]	XM_009363925.1	ACGAGACGGTACTGCTGTGATCCTCTTGAAGTTAGGGGTGCAAACCCAACCATAAAGAAGTGCAGCCGTGGGAAAGGGATAAGGTTAACAGCAAGCTTGCGTAGGTCAGAGTTCAACTGTCCAGGGAACCGAAGACAACATGTGACACCGCTCATGGTAGCAGAGATGAGGTGATTAAGATCACCAAAAGTAGGGTTGGATAGCTTGAGGGTGCGGAAGCAGATATCATACAGAGCCTCATTGTCCAAAACCATACATTCATCAGCATTCGACAAGCGAGGAAGGC																						XM_009363925.2	PREDICTED: Pyrus x bretschneideri tubulin beta chain-like (LOC103952354), mRNA
CAHP201RW	AATCCCACATCTGCTGG
